# Cell-type specific transcriptional adaptations of nucleus accumbens interneurons to amphetamine

**DOI:** 10.1101/2021.07.08.451674

**Authors:** David A. Gallegos, Melyssa Minto, Fang Liu, Mariah F. Hazlett, S. Aryana Yousefzadeh, Luke C. Bartelt, Anne E. West

## Abstract

Parvalbumin-expressing (PV+) interneurons of the nucleus accumbens (NAc) play an essential role in the addictive-like behaviors induced by psychostimulant exposure. To identify molecular mechanisms of PV+ neuron plasticity, we isolated interneuron nuclei from the NAc of male and female mice following acute or repeated exposure to amphetamine (AMPH) and sequenced for cell type-specific RNA expression and chromatin accessibility. AMPH regulated the transcription of hundreds of genes in PV+ interneurons, and this program was largely distinct from that regulated in other NAc GABAergic neurons. Chromatin accessibility at enhancers predicted cell-type specific gene regulation, identifying transcriptional mechanisms of differential AMPH responses. Finally, we observed dysregulation of multiple PV-specific, AMPH-regulated genes in an *Mecp2* mutant mouse strain that shows heightened behavioral sensitivity to psychostimulants, suggesting the functional importance of this transcriptional program. Together these data provide novel insight into the cell-type specific programs of transcriptional plasticity in NAc neurons that underlie addictive-like behaviors.
