## Supplemental Table 2 for "Cell-type specific transcriptional adaptations of nucleus accumbens interneurons to amphetamine"

### Sheet: DEG PV IP SALvAMPH 35min
GENE SYMBOL	AV PV IP SAL	AV PV IP AMPH	PV SAL IPvAMPH IP FDR	PV SAL IPvAMPH IP Log2FC	PV SAL IPvAMPH IP Significance		PV_IP_AMPH1	PV_IP_AMPH2	PV_IP_AMPH3	PV_IP_AMPH4	PV_IP_AMPH5	PV_IP_SAL1	PV_IP_SAL3	PV_IP_SAL2	PV_IP_SAL4	PV_IP_SAL5	PV_UF_AMPH3	PV_UF_AMPH1	PV_UF_AMPH2	PV_UF_AMPH4	PV_UF_AMPH5	PV_UF_SAL1	PV_UF_SAL2	PV_UF_SAL3	PV_UF_SAL4	PV_UF_SAL5
1700016P03Rik	4228.54	16465.3	0.000188063	1.79693	UP		10230.3	16173.3	13545.6	14217.6	28159.5	5547.04	4512.29	3079.42	2977.32	5026.64	22153.5	21541.4	30473.8	25532.5	46259	13752.8	8765.15	15188.2	17120.8	17148.3
Akap11	526.612	624.03	0.0998328	0.382489	UP		540.094	607.515	540.401	792.074	640.067	579.326	533.744	445.445	535.522	539.024	610.543	580.352	828.506	639.226	716.049	740.139	605.659	619.081	653.576	699.429
Arpp19	21295.5	24885.5	0.0364111	0.544509	UP		19583.1	26694.3	21556.5	31908.4	24685.1	25184.6	19380	18067.5	21523	22322.3	38383.9	31911.3	57243.3	42678.3	53478.3	49538.9	46840.1	43226	40842.9	44711.4
Ccn1	251.128	1001.83	0.0243617	2.72579	UP		273.019	2102.89	538.794	1730.54	363.882	429.782	120.201	123.047	243.959	338.649	198.488	144.01	330.156	259.204	311.56	116.372	128.922	109.868	95.3518	117.946
Ccni	458.81	531.51	0.013451	0.343818	UP		467.08	507.049	463.94	671.925	547.554	482.759	429.152	340.085	521.735	520.318	400.028	408.996	488.298	458.792	502.255	453.306	442.287	461.676	504.334	502.702
Coq10b	938.89	1594.71	0.0998328	0.985584	UP		1196.06	1993.29	1036.9	2407.38	1339.9	1198.05	724.011	561.085	995.154	1216.15	1131.39	1190.54	1353.92	1412.27	1795.11	1121.76	817.006	880.805	1180.45	1174.38
Cul3	74992.1	85399	0.00664775	0.273404	UP		80689.3	85379.5	79345.7	99824.2	81756.4	81749.3	72900.5	61768.4	77525.2	81016.9	82393.6	74005.9	85908.6	82568.5	83188.2	82364.3	76712.6	79255.9	83730.6	81583.2
Dhx15	490202	559073	0.0209055	0.260509	UP		522560	551654	542244	615382	563523	510438	482775	429682	525296	502818	495434	434392	514478	466632	502122	482456	495861	468034	504743	498395
Dusp1	1139.56	3521.44	0.0205061	2.04031	UP		1527.14	3838.1	2694.87	7410.17	2136.93	1534.28	567.856	792.023	998.846	1804.8	643.859	580.629	916.967	850.806	1260.68	706.104	428.241	538.038	581.579	629.41
Fos	633.109	2545.24	0.0209055	1.8587	UP		2049.62	3155.61	1264.26	2738.33	3518.4	651.987	747.008	609.366	544.856	612.326	2237.1	2152.56	4002.25	1674.49	4219.24	1576.37	698.549	1646.01	1055.53	1093.88
Fosl2	1631.23	4313.01	3.2387e-05	1.82548	UP		2607.95	4724.15	4134.86	5536.08	4562	2242.98	1462.68	1089.39	1259.13	2101.98	3161.69	2830.79	4216.91	3464.7	5436.89	1926.68	1733.22	2583.88	1450.37	1723.63
Gt(ROSA)26Sor	181.92	263.294	0.0998328	0.476139	UP		221.558	295.987	240.319	278.508	280.098	180.316	180.31	156.531	186.566	205.878	154.912	143.286	186.074	175.108	172.575	142.476	133.099	155.807	167.074	175.865
Gucy1b1	12135.2	13540.9	0.00371456	0.402175	UP		12015.3	13172.5	11444.9	17965.9	13105.8	12817.9	11118.6	9957.47	13319.1	13463.1	14845.2	14110.7	18403.4	17668.9	17776.9	18430.4	18904.1	16215.1	16317	19380.9
Nr4a1	44399.4	87445.4	0.00298022	1.19372	UP		66159.4	90979.2	61124.5	112052	106912	43644	51127.2	40030.6	41695.2	45499.8	100913	73028.1	129980	86533.2	149942	73144.8	74884.3	87746	60836.3	65870
Nr4a2	8940.31	14715.6	0.0998328	1.73096	UP		5078.14	18621.9	12449.6	23998	13430.2	13003.5	10708.4	7600.94	5262.54	8126.27	12787.4	4131.79	18528.3	7685.61	14694.3	12396.6	11750.7	9853.72	4773.92	6845.82
Nr4a3	6821.01	22209.9	0.000334861	2.12407	UP		22534.1	33014.5	13372.3	20888.1	21240.4	12255.6	6201.4	3423.06	5059.2	7165.81	34304.1	30969.8	43100.5	37531.9	66528.5	16554.7	11561.5	18648.1	12215.8	15932.1
Ppp3cb	2979.15	3257.85	0.0485088	0.315208	UP		2845.36	3235.02	2858.22	3839.48	3511.19	3127.6	3118.25	2284.03	3298.53	3067.34	3296.57	2821.71	3946.23	3444.75	3936.89	3713.01	3401.9	3384.89	3684.16	3622.48
Ranbp2	17748.7	20112.8	0.0358003	0.24604	UP		17815.6	20733	18704.1	22967.8	20343.6	18966.7	17940.4	15544.1	17534.6	18757.6	18833.3	17084.4	20445.7	17000.7	20050.8	18590.7	17499.6	18125.5	17679.7	18222.7
Skil	180015	242878	0.0106148	0.726722	UP		208010	274699	196845	336435	198400	214061	152448	137249	200733	195582	248919	200486	297388	249009	275882	254674	223370	222767	211766	255081
Top2b	14076.5	15456.4	0.0236232	0.268122	UP		13611	15202.3	14617	18971.8	14880	15520.5	13562.2	11970.7	14999.8	14329.1	14332.6	12428.4	15104	13995.7	14573.8	14971.2	14526.6	14576.9	14683.3	14323.3
Yipf6	17071.4	21243.8	0.0998328	0.578255	UP		17336.3	23305.2	17558.6	28747.5	19271.5	19593.4	16912.4	14384.9	17982.9	16483.6	15103.7	13640.1	22014.6	13380.3	16723.2	18781.5	17315.8	16331.2	14522.3	17257.5
Ywhaz	9837.68	12040.6	0.0170092	0.429804	UP		9864.21	12440.3	10010.3	15580.4	12307.7	10947.3	9285.31	8260.63	10409.5	10285.7	16053.8	14938.6	19086.7	17701.3	20639.7	16580.9	15284.1	15058.2	15878.9	17730.5
Zfand5	13997.5	16273.7	0.0279499	0.395483	UP		14526.1	14897.9	13824.9	20204.1	17915.5	14930.1	12982.6	11202.4	14510.2	16362.5	13160.6	11884.9	16658.8	13010.9	16381	15650.9	13710.8	14100.4	14285.1	15026.1
Zfp622	2859.98	3478.44	0.0615083	0.416164	UP		3158.41	3574.73	2909.64	3904.78	3844.67	2711.07	2690.72	2292.88	3222.52	3382.71	2951.62	2584.95	3827.38	3084.7	3176.22	2946.46	3011.51	3085.17	2956.93	3255.66
Car8	2988.32	1380.77	0.0789845	-2.03807	DOWN		2170.22	982.513	1325.49	1236.08	1189.57	1893.18	1139.3	7488.7	3637.49	782.936	3072.93	4013.14	3060.23	2383.35	2789.78	2670.42	2160.93	3805.24	4185.88	2651.31
Cdh4	54664.5	48503.5	0.0675447	-0.553951	DOWN		57875	52598.7	45116.5	40875.2	46052.1	56163.9	57440.1	60821.8	38720	60176.4	89283.7	99678.3	78573.3	73496.7	68008.1	85091.5	59710.3	79507.1	74423.9	72933.7
Chst8	40.7663	31.6863	0.00276034	-0.94949	DOWN		33.5988	36.4329	30.6821	24.0751	33.6428	31.9099	48.3781	46.9715	30.9971	45.575	56.1454	67.642	42.3391	36.3638	45.0673	49.3157	37.4634	48.143	53.2358	42.5995
Fnbp1	34605.3	32823.8	0.0998328	-0.435471	DOWN		40974.7	31917.7	29802.5	29421.5	32002.9	33976.4	33046.6	33804.9	36765.5	35433	30008.5	38424.5	32136.4	31371.8	28338.3	31813.2	25504.3	32659.1	37997.8	33560
Htr7	25372	21552.7	0.0615083	-0.974675	DOWN		29159.8	24027.5	14850.2	17667.9	22058.3	22572	29195.4	23061.4	18065.8	33965.4	14168	22612.2	13614.3	12453.8	13466.5	15795.3	9247.79	14998.2	21408.2	14213.6
Lemd1	275.258	207.344	0.0209055	-1.21195	DOWN		264.203	259.513	178.943	138.196	195.867	213.697	281.568	317.058	357.167	206.799	1132.72	1957.73	1493.12	1189.09	927.3	1073.35	808.592	1240.85	1632.11	1349.85
Mtss1	388987	388128	0.000188063	-0.457316	DOWN		430265	369388	354081	416529	370375	374029	388131	397437	377472	407867	201680	270850	190092	193357	187453	209936	146131	201360	254554	204978
Phka1	134092	122399	0.0155853	-0.520878	DOWN		127417	137384	109797	124978	112420	146798	116370	121912	146366	139014	104609	126553	101712	104540	106329	100858	70619.6	95845.1	141433	114334
Sfxn5	22714.9	19875.7	0.0332193	-0.540342	DOWN		22898.5	19915.4	20001.8	16556.8	20006	23366.2	22628.2	24947.8	20076.8	22555.3	11078.2	14051.5	12666.6	12999.5	11981.4	12904.2	10467.7	13088.4	14359.7	12832.2
Tnc	6695.31	3268.31	0.0386457	-1.37102	DOWN		2755.54	5607.72	1684.44	4348.86	1944.99	9339.39	5706.22	8199.63	6066.39	4164.93	2579.17	3110.02	2091.44	2641.37	1750.86	2161.73	2394.86	2290.82	2915.96	1175.33

### Sheet: DEG SST IP SALvAMPH 35min
GENE SYMBOL	AV SST IP SAL	AV SST IP AMPH	SST SAL IPvAMPH IP FDR	SST SAL IPvAMPH IP Log2FC	SST SAL IPvAMPH IP Significance		SST_IP_AMPH1	SST_IP_AMPH2	SST_IP_AMPH3	SST_IP_SAL1	SST_IP_SAL2	SST_IP_SAL3	SST_UF_AMPH1	SST_UF_AMPH2	SST_UF_AMPH3	SST_UF_SAL1	SST_UF_SAL2	SST_UF_SAL3
1700016P03Rik	18930.8	48664.7	8.07602e-06	1.51836	UP		52495.8	54985.2	38513	24928.8	13015.3	18848.2	30625.1	35908.3	31881.6	9242.64	13257.3	9890.6
Egr3	54.9205	91.2387	0.09777	1.00496	UP		99.1913	97.1982	77.3265	80.7769	31.8986	52.086	118.832	150.138	152.217	91.3969	87.4183	67.5127
Etv5	205526	309239	0.000790511	0.646921	UP		301652	332130	293935	226952	207943	181683	344642	364607	312995	195058	194821	163544
Fos	1001.24	3144.41	0.029081	1.38885	UP		4623.31	2196.35	2613.57	1167.91	892.917	942.877	2340.51	2078.21	3484.45	542.821	781.235	730.625
Fosb	1760.92	3798.56	0.09777	1.37374	UP		5122.74	3636.51	2636.42	2961.41	1308.99	1012.36	4766.32	4837.47	5306.82	1824.42	1246.8	1089.59
Fosl2	1964.13	6879.27	1.82521e-09	1.65055	UP		8433.39	6299.63	5904.8	1993.65	1642.96	2255.78	4584.16	4749.42	4232.73	1107.8	1563.94	1019.09
Homer1	4820.63	6730.29	0.0962454	0.503009	UP		6697.43	6947.39	6546.05	4823.86	4976.93	4661.1	10705.6	11289.1	9081.64	5672.06	6450.48	6008.02
Irs2	5462.7	7706.68	0.09777	0.552308	UP		9056.9	7361.58	6701.58	6468.19	4117.09	5802.82	7951.27	7164.41	7839.82	5524.38	4939.67	5302.53
Myo5b	21166.9	31378.2	0.00458111	0.975204	UP		19986	50078.2	24070.5	25645.9	19475.9	18378.9	6966.29	16456.9	8391.33	9685.04	7809.48	8617.46
Nr4a3	14649.8	41786.1	2.91618e-08	1.42	UP		46990.8	41270	37097.5	14110.4	14393.3	15445.8	56060.1	65498.9	47190.2	9284.87	14565.7	9825.71
Siah3	1121.97	1541.38	0.0955642	0.616939	UP		1295.49	1814.09	1514.56	1287.53	1024.15	1054.24	700.407	720.652	712.379	561.631	622.797	618.96
Acss3	41887	18731.1	0.0923103	-1.29069	DOWN		12035.4	20404.2	23753.9	26122.7	35818.8	63719.5	31605	28611.8	34522.5	64178.8	60059.4	49810.5
Aebp1	25834.2	6940.58	0.00537394	-2.43755	DOWN		4162.23	8512.53	8146.99	11865.7	29288.3	36348.6	10711.5	5029.46	9042.57	11463.4	41438	13471.7
Aldh1a1	481.663	292.788	0.0364434	-0.953781	DOWN		269.151	293.697	315.517	396.679	476.832	571.478	587.183	470.831	774.097	816.332	881.185	675.609
Angpt1	322.911	205.45	0.00458111	-1.09133	DOWN		248.113	103.205	265.033	249.219	267.418	452.097	255.653	169.299	301.974	287.238	333.272	332.935
Ankub1	4623.7	851.696	0.0807849	-2.33352	DOWN		438.129	1473.78	643.183	1916.11	2270	9684.99	5810.19	5927.17	6767.06	4942.24	6618.8	7497.21
Apoe	5124.19	3712.96	0.0127637	-0.782443	DOWN		4244.62	3555.37	3338.9	3604.26	5755	6013.29	5780.55	5576.93	7796.93	6799.78	5812.1	5027.09
Aqp4	11192.3	4036.75	3.20407e-08	-1.86908	DOWN		3442.18	4508.63	4159.43	4983.86	15997.6	12595.5	6668.72	5812.81	11124.4	9540	10803.8	8414.58
Atp1a2	6075.46	4667.48	0.019765	-0.717917	DOWN		4455.68	4213.12	5333.66	4224.76	6502.83	7498.78	6373.2	5971.47	8896.43	8300.49	10287.1	6303.5
Bmpr1b	228894	143783	0.00107641	-1.01491	DOWN		147279	145781	138290	198729	245046	242906	492021	358959	603418	392121	604840	329233
Ccbe1	698.967	369.038	0.0915282	-1.05765	DOWN		283.707	276.877	546.53	685.82	745.128	665.953	547.446	434.42	636.355	642.376	641.691	568.793
Ccdc3	22431.1	8536.25	0.0319521	-2.09989	DOWN		6830.32	11258.1	7520.29	12999.7	22838.1	31455.5	16815.5	13232.5	28113.1	11257.1	41443.3	7248.34
Csrp1	192.205	148.811	0.0284025	-0.837743	DOWN		191.621	102.14	152.673	138.478	184.709	253.426	533.197	402.69	635.462	557.122	606.888	454.601
Fam20a	3979.01	2193.86	0.0504403	-1.00958	DOWN		1829.04	2044.52	2708.01	2962.62	5198.77	3775.65	7346.23	6055.07	7983.89	6368.96	5389.18	6973.82
Gfap	340.862	147.518	0.0876876	-1.4796	DOWN		125.102	133.078	184.373	236.013	566.063	220.511	92.7587	91.6289	145.387	131.956	121.377	87.855
Gja1	241.273	131.148	8.07602e-06	-1.13641	DOWN		139.672	117.077	136.694	158.27	226.873	338.676	308.096	302.575	447.9	387.117	373.577	368.5
Glul	8827.54	7320.8	0.0100437	-0.586902	DOWN		8898.15	5822.47	7241.76	7764.81	8227.33	10490.5	12588.5	9079.05	16206	16037.9	12574.8	11964.9
Gpr37l1	68.7147	38.0791	0.0424073	-1.13838	DOWN		51.9321	34.9378	27.3673	63.4122	58.2416	84.4902	119.065	103.888	178.322	137.528	131.086	117.11
Igfbp5	417.734	282.292	0.029081	-0.749356	DOWN		351.536	238.555	256.784	407.251	415.282	430.669	353.2	295.098	431.929	361.614	325.527	370.009
Kank1	500.168	293.274	0.0424073	-1.04323	DOWN		228.81	270.712	380.299	316.306	606.056	578.141	1479.36	1064.8	1538.7	1581.23	1571.02	1464.73
Kcnj10	27229.1	15348.8	5.19569e-07	-1.16572	DOWN		19676	11346.2	15024.3	22274.4	21884.1	37528.7	57659.6	36975.5	72663.5	75071.4	60723.3	67286.9
Lrmda	7058.4	4497.86	0.09777	-0.820898	DOWN		3776.45	4911.46	4805.68	5174.68	6821.86	9178.64	16017.4	14157.7	14529.8	15895.2	20014	14557.5
Megf10	105748	51399.8	0.000638463	-1.24724	DOWN		50260.9	37532.9	66405.6	90671.7	130128	96443.8	247721	206955	268398	252923	249025	264017
Ndrg2	231.252	183.168	0.0504403	-0.603365	DOWN		244.675	140.78	164.049	245.235	215	233.521	340.073	269.874	428.132	485.185	390.352	349.665
Pard3b	108006	80226.3	0.09777	-0.582269	DOWN		78496.8	72059.2	90122.8	91135.6	108494	124387	75903.7	63755.9	71472.4	88138.9	97984.5	89514.8
Parm1	26341.6	19178.7	0.0815565	-0.766404	DOWN		22008.8	12177.2	23350	24685.6	28650.5	25688.7	18384.9	14092.2	24997.5	22993.6	24950.6	27049.1
Pdzrn4	217739	149376	0.00633447	-0.600895	DOWN		143531	155774	148822	212753	231342	209123	143721	129779	143960	179551	210887	187670
Plpp3	47400.9	39041.7	0.0915282	-0.429998	DOWN		43323.4	37459	36342.6	44320.4	46915.3	50967	53376.7	50370.7	58420.4	63658.7	60718.4	52600.2
Prr16	329504	226895	0.0523931	-0.599646	DOWN		225045	209968	245672	307691	340225	340596	239540	209689	218671	254292	283452	298730
Prrx1	19653.4	10751.5	0.0600663	-1.07986	DOWN		9660.48	10122.1	12471.9	11985.5	18871.7	28102.8	51978.5	46974	60283.8	59078.7	58335.4	59547.1
Psd2	18569.5	15296.6	0.09777	-0.442299	DOWN		17710.4	12268.1	15911.2	18895.3	17556.3	19256.8	15140.7	11990.3	17258.3	20543.5	16880.2	17549.3
Rgma	174.194	141.291	0.0551648	-0.519891	DOWN		172.039	122.611	129.222	172.571	169.752	180.257	188.055	147.11	208.65	202.961	189.675	170.575
Scd1	51511.9	37617.7	0.0600663	-0.788181	DOWN		47129.2	28122.4	37601.5	39082.1	56107.6	59346.1	60737.5	54701.7	85295.8	79249.7	72314.3	78689.8
Sdc4	5027.64	2550.94	0.0366585	-1.00818	DOWN		2418.47	2490.09	2744.25	4973.37	4485.1	5624.47	5909.14	6435.87	9137.76	10105.3	7734.23	8201.59
Slc17a6	105.663	62.4945	0.0962454	-1.46884	DOWN		96.6798	11.1501	79.6535	80.5368	50.2812	186.172	165.542	56.7534	146.68	159.988	151.722	277.953
Slc25a21	53.1017	19.5745	0.0962454	-1.45541	DOWN		15.0388	29.9477	13.7369	40.9238	48.2002	70.1811	65.9516	62.8126	52.0713	59.4849	68.9018	69.4223
Slc39a12	2769.97	1298.05	0.0504403	-1.20264	DOWN		914.73	1628.59	1350.84	1547.8	2509.4	4252.7	6620.77	5496.57	7294.28	8298.8	7779.14	8716.91
Slc7a11	567.921	369.566	0.00706914	-0.884384	DOWN		346.438	421.817	340.442	411.204	807.825	484.736	778.508	706.032	840.078	826.183	1415.65	831.711
Vwa5a	666.493	460.921	0.09777	-0.813106	DOWN		500.42	339.722	542.622	591.345	616.665	791.469	356.153	239.753	399.584	352.39	392.919	355.288
Vwc2l	2611.37	1730.96	0.0136814	-0.727677	DOWN		1811.15	1518.08	1863.66	2522.75	2770.59	2540.77	1751.55	1204.47	1717.22	2253.71	2040.78	2400.38

### Sheet: DEG Combined UF SALvAMPH 35min
GENE SYMBOL	AV UF SAL	AV UF AMPH	COMBINED UF SAL UFvAMPH UF FDR	COMBINED UF SAL UFvAMPH UF Log2FC	COMBINED UF SAL UFvAMPH UF Significance		PV_UF_AMPH3	PV_UF_AMPH1	PV_UF_AMPH2	PV_UF_AMPH4	PV_UF_AMPH5	SST_UF_AMPH1	SST_UF_AMPH2	SST_UF_AMPH3	PV_UF_SAL1	PV_UF_SAL2	PV_UF_SAL3	PV_UF_SAL4	PV_UF_SAL5	SST_UF_SAL1	SST_UF_SAL2	SST_UF_SAL3
1700016P03Rik	13045.7	30546.4	3.77909e-12	1.23086	UP		22150.4	21538.5	30471.8	25529.3	46250.8	30629.2	35912.1	31889.1	13752.9	8764.72	15186.8	17118	17146.1	9244.45	13260.9	9891.81
1700057H15Rik	5276.54	7736.47	0.00962283	0.703838	UP		7954.34	8683.31	5337.42	11452.8	8653.33	5776.66	9470.11	4563.84	7032.08	6461.11	5522.69	6148.2	5543.56	3759.98	3935.1	3809.59
2410131K14Rik	35.4392	41.8536	0.0503992	0.276791	UP		43.3694	41.2472	47.1111	42.7566	43.0201	34.1308	38.6309	44.5625	40.2808	35.4076	36.8333	38.3268	40.583	31.0906	29.0771	31.9143
2510009E07Rik	16510.9	18942.3	0.0326515	0.261063	UP		15711.2	16909.5	16785.6	20154.6	19486.8	21142.1	21517.9	19830.3	15423.3	15206.3	14760.9	15408.1	16654.1	18297.7	17245.9	19090.7
9530059O14Rik	1740.82	2054.8	0.015185	0.322719	UP		2142.34	1912.3	1849.71	2184.83	2155.97	2085.42	2296.97	1810.89	1808.76	2034.58	1743.14	1695.45	1884.96	1579.57	1673.81	1506.26
AC060761.1	42660	50070.2	0.0251707	0.378322	UP		43916.9	38258.1	42888.1	68451.4	48196.3	51239.6	66368.4	41242.6	37838	53289.1	41107.9	40728	42395.1	50439.4	33962.4	41520.3
AC121802.1	12133.4	15632.9	0.0192446	0.480774	UP		11003.5	11478.3	13306.6	19386.7	15601.9	15522.8	26923.8	11839.8	10896.3	15192.4	13174.5	11872.8	11920.2	12549.9	10883.5	10577.5
Adora1	512.808	628.614	0.0154393	0.326952	UP		638.286	520.484	715.383	657.594	695.178	570.486	535.305	696.193	572.639	502.68	540.579	558.82	645.261	443.775	430.682	408.031
Ahdc1	464447	521286	0.0946772	0.203904	UP		530100	565910	533149	599456	546759	432139	489627	473151	518593	402970	478843	573061	528478	453330	375605	384701
Ajap1	158614	181466	0.0597851	0.266566	UP		172354	201812	171313	199978	182771	170378	202413	150708	177006	159003	157922	177288	174370	151688	129432	142205
Arc	798.514	1826.05	7.81205e-08	1.28129	UP		1704.5	1076.85	2730.68	1442.69	2803.12	1287.56	1623.74	1939.25	1062.57	851.875	1347.29	707.676	864.517	659.07	513.031	382.077
Arid5a	448.741	742.873	0.00692278	0.744089	UP		595.365	688.333	934.019	689.253	814.658	707.777	729.28	784.302	528.161	287.224	493.967	587.62	674.111	338.463	336.301	344.081
Arl5b	1106.31	1554.73	1.20358e-05	0.511674	UP		1441.39	1233	1554.21	1238.67	1626.82	1809.69	1731.95	1802.11	1197.81	982.609	1022.78	1083.1	1042	1154.26	1270.96	1096.96
Arpc2	46199	52165.1	0.015185	0.219864	UP		45556.7	46848.8	50558.9	52611.5	56934.5	51854	57454.9	55501.6	45570.3	41827.8	41555.8	47237.3	52274.8	48685.8	45468.6	46971.9
Atp2b1	15288	16960.3	0.0975769	0.247953	UP		16290.7	13418.8	15947.5	17111.4	17102.7	17754	21235.6	16821.4	14764.6	18624.6	15402.2	13813.7	14575.5	14918.5	15167.3	15037.5
Baiap2	5555.85	7190.91	4.85888e-06	0.459431	UP		5808.38	5687.09	6865.88	7785.09	8254.04	7700.32	8647.12	6779.37	5606.21	6016.51	5331.64	5700.26	6823.51	5579.28	4788.51	4600.88
Bcl11b	44653.7	53240.3	0.00288184	0.353371	UP		49376.1	46023	54369.9	59536.4	58798.3	49715.9	58675.4	49427.3	46224.1	54673.5	48870.4	38827.4	48421.5	41571.9	40508.4	38132.3
Bcor	886.085	1041.66	0.0251707	0.25646	UP		1020.18	1061.7	1195.28	1055.55	1128.51	948.394	998.491	925.167	1036.82	822.703	972.189	975.315	959.302	746.56	865.942	709.848
Bcr	8338.97	9296.41	0.0503992	0.23463	UP		8413.15	8687.86	9105.51	10539.3	9350.57	9181.38	10666.9	8426.55	8485.97	8418.58	7902.08	8807.71	9470.48	8709.95	7177.97	7739.02
Btg2	19025.5	47003.6	1.28086e-08	1.2266	UP		35962.6	32676.5	57532.8	34621.7	66852	43972.4	39919.6	64491.3	19051.3	15511.9	19654.7	18060	21039.9	17317.1	24397.2	17172.2
Btg3	1199.02	1581.45	0.000993964	0.442082	UP		1220.94	1037.89	1538.42	1465.84	1561.39	1948.39	1793.65	2085.05	1007.12	1047.01	882.828	1157.51	1192.04	1726.94	1237.76	1340.94
Cacnb1	24367.1	29356.4	0.00464567	0.338272	UP		27242.5	26896.2	31419.7	30434.2	32343.3	27410.9	30946	28158.5	27756.5	24311.5	25958.7	26479.3	29918.9	22124.8	19542.7	18844.6
Cacng3	13284	16357.7	0.0205124	0.399013	UP		15632.2	16576	14704.5	16960.2	16895.6	16946.1	20499.4	12647.5	13756.6	16882.7	15478.9	12593.5	12769.3	11219.1	12417	11154.7
Cacng4	248338	311568	0.0140074	0.380004	UP		272878	353007	292780	363834	296825	298188	374941	240093	259413	193027	253863	304515	279589	254522	208506	233268
Camk1g	3170.08	4095.72	0.0162169	0.469655	UP		3597.47	3979.44	3378.91	3626.94	4777.71	4314.41	5427.36	3663.49	2678.8	3028.88	2678.82	3243.47	3477.65	4124.75	2400.47	3727.79
Car12	23655.8	33310.4	4.17083e-06	0.570281	UP		26485.3	26560.3	36114.6	34941.5	31456	36038	42162.5	32724.9	24674.6	23415	26941.5	23641.2	24568.3	24416.5	20122.9	21466.1
Cbr3	61.6186	78.8243	0.0928986	0.50888	UP		58.001	61.1057	82.8405	96.2886	79.0187	82.9855	104.855	65.4999	68.6814	71.8431	41.9082	58.5062	73.2101	70.1783	48.6115	60.01
Ccdc6	20589.5	22963.2	0.0292073	0.207399	UP		22189.9	21314.6	23140.1	22625.2	25135.6	22756	23337.7	23206.3	20993	20618.1	20296	20200.8	21521.5	21380.4	19403.3	20302.7
Ccdc85c	2835.46	3175.03	0.0908242	0.221303	UP		2961.61	3322.8	3275.37	3742.9	3578.97	2760.44	3106	2652.14	3308.41	2620.79	2813.95	3513.47	3357.78	2574.71	2266.22	2228.37
Ccdc88c	26116	30834.4	0.019389	0.361664	UP		28873.9	26631.5	27142.2	34153.2	33971.5	29221.3	41330.5	25351.1	25734.5	29440.5	26990.8	28633	29225.3	25792.2	19604	23508.1
Ccnd2	2824.05	3546.73	0.0654618	0.383171	UP		3080.22	2150.5	2631.81	3377.21	3957.04	3443.99	4512.39	5220.64	2726.04	2660.38	2658.94	2764.35	2955.51	3229.7	2712.02	2885.47
Cd4	557.425	681.39	0.0733523	0.470424	UP		532.531	433.208	709.422	882.491	783.932	581.043	851.858	676.633	760.361	493.987	448.716	602.171	646.983	618.641	359.786	528.755
Cobl	334440	388130	0.0310187	0.272275	UP		388635	387717	357410	411436	400045	392020	416313	351462	336740	328061	351331	377437	328381	313025	304678	335869
Coq10b	1068.19	1553.18	4.7575e-07	0.576182	UP		1131.23	1190.39	1353.83	1412.09	1794.79	1723.38	1985.35	1834.39	1121.77	816.966	880.727	1180.26	1174.23	1128.15	1137.86	1105.58
Coro2b	2730.88	3085.95	0.0074346	0.248525	UP		3125.77	2947.83	3106.57	3379.79	3215.27	2944.26	3175.57	2792.56	2916.39	2872.49	2792.61	2857.14	2990	2639.99	2328.35	2450.05
Cpne5	167.348	195.488	0.00947336	0.315475	UP		161.805	182.9	197.141	233.579	205.403	184.517	228.882	169.677	172.439	168.219	160.351	166.324	197.988	179.626	137.795	156.038
Cwc25	58.0218	72.866	0.015185	0.376987	UP		63.8248	62.3184	78.4538	66.4457	83.2404	74.8363	74.6719	79.1363	66.6314	52.4418	61.7008	55.1778	66.2647	50.6018	54.0399	57.3162
Dbx2	973.592	1323.89	0.00364487	0.46013	UP		1241.56	1263.4	1318.43	1301.18	1496.42	1201.89	1236.6	1531.62	1078.88	775.936	944.613	1227.69	939.195	1053.71	862.375	906.339
Dgat2	119115	138361	0.0463834	0.29429	UP		131928	111055	142438	151826	141612	126681	150900	150449	123187	133253	118636	116806	133558	119815	104109	103559
Dhrs3	28124.9	39041.1	0.00220853	0.512091	UP		42342.3	35049.6	45059.9	34033.1	50092	34234.3	34084.5	37433.5	35259.4	25628.6	31033	27027.5	29270.8	24990.1	26254.6	25535.3
Dio2	2110.33	3870.6	0.000456928	0.843168	UP		2806.8	2562.73	3648.04	2656.25	5259.58	4553.68	3560.78	5916.91	2323.92	2406.06	2254.09	1771.33	1826.35	2127.85	2398.26	1774.78
Dlgap3	49324.9	56158.2	0.0382756	0.275574	UP		54664.8	54589.7	53321.2	66516	61430.9	48988.9	63837.4	45916.6	52378.7	53637.5	56386.9	51097.1	54979.7	43433.7	42212.5	40473
Dnah6	4527.59	6386.89	0.000293955	0.61472	UP		5171.32	4401.05	4799.28	6705.85	6335.09	9057.43	10568.6	4056.55	4418.66	4846.75	3907.52	5222.17	4104.79	5215.2	3878.39	4627.25
Dnajb5	377.971	495.959	0.0292073	0.425574	UP		438.753	421.758	499.876	473.014	612.686	449.2	462.87	609.512	450.138	370.998	438.444	384.045	480.647	309.307	333.517	256.675
Dpy19l3	35912.6	42975.5	0.00250063	0.343998	UP		36468.7	34786.6	43502.8	42590.4	45495.4	46386.4	57090.7	37483.2	35104.7	38174.4	34841.3	37901.5	35223.6	39160.4	32257.2	34637.6
Drd2	52544.7	62092.1	0.00815507	0.340636	UP		54473.8	53670.2	57139.4	78697.7	58972.2	61462.1	81973.9	50347.2	50407.4	54605.6	47260.8	54734.5	60003.6	58274.1	46479.3	48592.5
Dusp1	517.623	895.224	8.68858e-05	0.863251	UP		643.767	580.553	916.908	850.698	1260.46	939.701	971.979	997.73	706.111	428.22	537.99	581.486	629.329	464.031	426.195	367.62
Dusp14	697.518	1013.23	0.00240107	0.639597	UP		839.671	609.219	932.285	937.553	1328.04	1210.13	1312.52	936.445	808.858	790.88	852.822	643.606	704.523	547.828	707.673	523.952
Dusp5	17801.1	33970.3	9.97535e-06	0.95213	UP		32981.4	23647.9	35927.2	22806.3	51353.5	31994.7	39685.2	33366.1	19794.8	17542.6	22468.3	16602.6	18422.2	17850.1	18307.8	11420.8
Ece1	429759	502842	0.00401576	0.297451	UP		534077	494347	491594	544234	548889	422769	518120	468709	493714	452525	470634	483657	457982	371642	360580	347342
Egr3	96.6298	142.392	0.00064134	0.627963	UP		121.581	97.4607	171.272	123.726	203.84	118.847	150.153	152.253	111.851	107.59	122.546	76.9153	107.759	91.4148	87.4416	67.521
Egr4	5220.59	8862.87	0.0656911	0.911378	UP		8757.81	6645.65	15379.1	5988.34	16719.1	5300.13	5831.87	6281.04	9450.27	7038.07	8383.78	4690.49	5255.81	3548.38	2416.25	981.666
Epha4	126610	143029	0.0215673	0.268955	UP		132304	118980	129168	144981	133989	160280	181948	142581	122084	136009	113220	122125	123077	139167	119612	137586
Etv5	211292	323268	1.28086e-08	0.681861	UP		293421	268590	292681	313071	395981	344688	364646	313069	213353	236002	247342	207774	232335	195096	194872	163564
Ezr	1659.6	2212.63	0.00656727	0.448032	UP		1740.19	1591.77	2743.77	1806.15	2565.91	2273.12	2482.23	2497.91	1904.44	1655.3	1521.23	1451.6	1753.2	1662.74	1816.47	1511.84
Fam102b	164967	185557	0.0251707	0.23984	UP		157283	154858	189263	187008	190905	207349	203996	193797	170463	156750	162954	145652	160359	185439	162733	175386
Fam107a	288157	348717	0.0908242	0.263283	UP		290527	312991	407762	291860	437961	334950	325113	388571	270528	232183	239886	314149	347915	352142	266677	281776
Fam107b	5439.19	7647.92	0.0184399	0.49999	UP		6398.06	6963.11	7904.6	6705.93	8598.72	6725.26	9746.2	8141.46	3859.44	3949.66	5725.29	6208.85	5062.77	5754.06	5895.04	7058.39
Fam117a	18.3233	21.751	0.072278	0.321311	UP		17.8028	18.4459	19.9292	26.6526	21.6025	23.5708	25.7339	20.2701	16.042	17.2448	16.0625	19.1311	23.5539	19.551	16.5266	18.4743
Fndc1	784.284	984.49	0.0463834	0.389516	UP		1008.6	1118.63	1084.1	1184.15	703.335	929.979	1224.67	622.459	971.273	682.302	953.584	624.322	699.933	738.706	937.821	666.331
Fos	1015.62	2773.54	4.29245e-07	1.43699	UP		2236.78	2152.28	4001.99	1674.28	4218.49	2340.82	2078.43	3485.27	1576.39	698.515	1645.86	1055.36	1093.74	542.928	781.444	730.714
Fosb	2115.43	5382.41	8.21974e-09	1.43641	UP		4905.53	4500.64	6254.8	4180.64	8304.67	4766.95	4837.98	5308.07	2735.78	2235.72	3447.52	2183.5	2159.3	1824.78	1247.13	1089.73
Fosl2	1638.58	4084.61	4.73324e-06	1.40668	UP		3161.24	2830.42	4216.63	3464.26	5435.93	4584.77	4749.92	4233.73	1926.7	1733.13	2583.65	1450.14	1723.41	1108.02	1564.36	1019.22
Foxo1	7354.09	8738.16	0.0074346	0.313886	UP		7145.92	7635.7	7439.39	9888.74	8845.9	9668.42	10424.9	8856.35	6632.98	6950.85	6840.04	7201.54	7188.82	8192.83	7642.27	8183.37
Foxo3	8164.77	8848.75	0.0891066	0.183661	UP		8207.33	8041.03	8894.23	9451.86	9173.66	9145.99	9411.97	8463.94	8608.21	7961.03	7243	8258.09	9197.9	8706.81	7526.4	7816.74
Frmd6	552489	703282	0.0276081	0.421397	UP		616100	489730	654923	674346	852330	884516	701074	753236	534908	695017	573545	418992	549753	566473	604824	476401
Garem1	17614.1	19639.6	0.0449703	0.240061	UP		18863.5	16049.3	17555	22285.5	19980	20998.7	22163.4	19221.1	15997	17504.8	17344.6	17266.5	17413.9	18993.5	16894.7	19498.1
Gcnt2	4326.5	5373.5	0.000332332	0.402421	UP		4647.86	4290.34	5375.63	6523.02	4959.65	5136.36	7426.51	4628.62	4317.3	4180.08	4153.53	3982.47	4467.2	4855.72	4552.37	4103.31
Gpr19	5066.68	6252.65	0.0387515	0.324838	UP		5539.1	5267.96	5334.92	5633.28	5966.9	7735.73	7095.93	7447.41	4433.85	5062.13	4574.71	5208.94	5001.71	5371.82	5417.98	5462.29
Gramd4	75375.6	86431.2	0.0207433	0.258416	UP		83701.4	81671.6	90398.8	94170.3	92016.3	83079.5	83501.8	82909.8	83942.3	74183.5	79668.9	85947.9	85067.8	67049.5	60614.5	66530.2
Grm4	25867.3	32141.4	0.0182164	0.373391	UP		26669.9	37157.8	29385.7	36835.7	34728	32458.8	34540	25355.4	27407	26068.8	26977.5	29415.2	32382.2	23291.2	20287.8	21108.7
Gsg1l	227887	260002	0.0184399	0.303088	UP		248816	248374	241754	322227	275283	243586	285851	214122	255614	258479	234416	230603	268794	203372	181921	189899
Hnrnpll	1691.29	1945.72	0.0845591	0.238288	UP		1686.32	1480.47	1812.81	1871.71	1950.56	2184.5	2221.3	2358.12	1520.33	1703.36	1578.13	1593.57	1623.56	1770.21	1947.43	1793.71
Homer1	5936.51	8584.18	8.6899e-07	0.609227	UP		7737.8	5400.3	7035.74	7802.3	9616.24	10707	11290.2	9083.78	5300.51	6674.63	6394.77	5233.89	5754.15	5673.17	6452.2	6008.76
Hpca	1070.04	1264.58	0.0461104	0.332376	UP		962.537	1041.99	1409.8	1409.9	1527.37	1088.84	1364.13	1312.06	1292.35	1066.52	1030.82	1119.2	1359.92	1080.07	793.221	818.186
Hrk	481.697	610.366	0.015185	0.409751	UP		594.287	481.268	537.136	616.543	595.857	544.479	711.334	802.027	497.639	443.846	457.733	474.882	544.676	533.896	410.846	490.061
Htra1	954.861	1142.91	0.0453658	0.279209	UP		1022.81	1130.98	1138.29	1055.67	1369.8	1121.29	1114.29	1190.14	968.046	904.489	712.568	1152.98	1106.98	1074.76	889.487	829.583
Ifrd1	173322	205818	0.0681987	0.282051	UP		187401	152170	217698	177894	224763	234195	235228	217197	172803	154242	159154	173263	182168	164902	195241	184805
Iqgap2	89642.6	99391.5	0.0597851	0.288331	UP		115154	79344.8	96484.9	102782	111509	101352	100455	88051.1	100552	109554	90785.3	85547.1	75957.1	89050.1	71669.7	94025.4
Irs2	5652.84	8160.03	1.76473e-07	0.541194	UP		7449.51	7741.74	9710.29	6939.32	10480.2	7952.32	7165.16	7841.66	6626.63	4622.18	5942.72	5897.67	6363.86	5525.46	4940.98	5303.18
Itpr1	5087.78	5761.49	0.0251707	0.28945	UP		5466.18	4580.9	5311.3	6143.59	6174.35	5900.91	7205.36	5309.37	5007.56	6267.95	5004.59	4619.01	5285.38	4968.36	4845.9	4703.51
Junb	18.0746	35.0911	0.00482479	0.9211	UP		28.0814	26.0265	56.3861	30.8479	50.5887	22.7069	22.3152	43.776	19.7686	22.0129	29.2911	18.2683	21.7907	14.2241	12.3995	6.84176
Kcng3	1161.64	1411.26	0.00364487	0.354603	UP		1282.76	1191.65	1403.86	1570.91	1400.94	1466.32	1601.9	1371.7	1189.21	1180	1106.59	1248.62	1083.56	1220.67	1112.66	1151.81
Kcnip2	2317.85	2706.29	0.0456924	0.303013	UP		1967.03	2396.79	2213.35	3037.44	3046.23	2899.93	3678.05	2411.49	2140.05	1958.47	1917.44	2505.54	2993.71	2722.03	2044.85	2260.7
Kctd1	4274.94	5190.11	0.00125821	0.381672	UP		4724.65	4312.27	4769.75	5768.38	5239.93	6212.46	5836.96	4656.48	4386.2	4813.86	4230.63	3768.08	4731.86	4321.9	3896.01	4051.01
Kdm7a	82538.6	95130.7	0.0298265	0.262167	UP		84128.4	74799.1	86810	86168.6	105788	113077	107189	103086	83531	79632.6	78781.5	73345.3	83898.9	85734.3	88501	86883.9
Klf5	3755.49	5186.04	3.53056e-05	0.569025	UP		3969.1	3905.23	4790.61	4769.05	5406.37	6439.17	6856.29	5352.52	4444.79	3711.11	3729.73	3512.87	3295.65	4097.19	3403.16	3849.41
Klf9	149949	172060	0.00199171	0.257728	UP		163158	147234	180898	165584	196836	170842	179227	172704	154347	155329	131139	146130	165908	158895	143213	144630
Lrrk2	6837.58	7818.83	0.0904976	0.306681	UP		7271.43	6242.84	7453.54	8600.65	8463.08	9131.14	8929.76	6458.21	6622.53	8487.26	7376.81	6274.71	7743.82	6182.94	5843.54	6169.01
Lzts1	5899.87	6956.15	0.00250063	0.326412	UP		5939.76	5837.74	6098.66	7690.14	7779.54	7088.97	8671.58	6542.79	5815.03	6352.78	5212.9	5478.9	6680.84	5885.68	6062.09	5710.77
Map3k19	528.986	836.002	0.00108985	0.672944	UP		773.806	764.009	823.47	526.89	915.432	944.296	1055.7	884.414	471.028	298.049	615.914	499.221	564.851	561.081	512.893	708.847
Midn	496.124	722.192	0.0024558	0.617655	UP		659.362	746.542	941.114	679.466	1016.89	461.733	639.689	632.747	723.099	545.889	618.809	594.824	608.526	285.94	335.343	256.56
Mtcl1	30900	35684.5	0.0205124	0.302458	UP		34441.4	33195.8	33898.5	38701.8	38469.6	34531.4	41740.2	30497.5	31652.9	35654.6	32139.4	32377.2	33485	28055.7	26093.6	27741.4
Nedd9	3374.18	4284.68	0.0205124	0.378901	UP		4441.55	4369.18	3846.35	4193.57	3644.27	4957.27	4332.72	4492.54	3523.83	3075.87	2593.68	3542.71	2997.64	3739.66	3751.47	3768.6
Neurl1a	5067.35	5658.96	0.0291987	0.219841	UP		5899.71	6045.64	5586.86	6623.85	5983.88	4541.79	5240.38	5349.58	5875.47	4755.95	5541.72	5659.56	5471.61	4567.81	3991.66	4675.05
Npas4	9309.72	15205.3	0.00124704	0.814818	UP		12268.3	13962.6	16471.1	13672.5	21310.6	11901.2	18994.7	13061	10158.4	10196	16825.7	8042.87	8493.86	6964.4	8132.16	5664.37
Nr4a1	61118.9	105599	5.52612e-05	0.851021	UP		100899	73018.5	129972	86522.2	149915	91967.3	102264	110232	73145.6	74880.6	87738.3	60826.6	65861.6	40570.1	55677.9	30250.3
Nr4a3	13573.7	47647.6	1.33774e-12	1.87786	UP		34299.2	30965.7	43097.7	37527.2	66516.7	56067.6	65505.8	47201.3	16554.8	11561	18646.5	12213.8	15930.1	9286.69	14569.6	9826.91
Pcsk1	2395.09	3363.57	0.00440408	0.526541	UP		3482.01	2382.98	3536.39	2458.8	3946.2	4060.46	3293.54	3748.18	2834.1	2175.76	2676.08	2422.93	2552.21	1905.91	2186.98	2406.79
Pde7b	418315	507516	0.062512	0.358876	UP		460687	482933	417799	553582	523607	565148	655628	400748	369463	479183	447015	405964	417882	412421	411595	402993
Pdyn	13336.4	17384.2	0.0655417	0.410797	UP		13055.2	13594.4	24874.4	15255.3	16555.7	17268.3	17079.1	21391.4	16460.7	10655.5	12595.4	10737.9	13694.2	16480.2	12464.5	13603.1
Pdzd2	53097.3	61008.6	0.0180281	0.340305	UP		54649.6	46421.3	55063.4	59256.4	68273.2	67529.7	88707	48168.3	46535.8	65415.5	46382	39426.2	56025.1	59765.1	53184.1	58044.3
Peli1	127983	147787	0.0326515	0.273117	UP		133840	116930	130061	146529	161832	173172	174703	145229	116477	121756	113768	124145	127358	131804	142497	146055
Per1	155977	224504	8.41854e-05	0.587366	UP		172902	180022	224112	228141	309280	198992	248929	233655	176002	155889	155374	200889	198177	128566	124886	108035
Per2	220943	283083	0.00909994	0.395552	UP		201751	233997	292577	304675	329341	276137	341827	284360	208020	211823	231613	268637	264401	207580	194216	181251
Pfkfb3	87036.3	121751	2.74054e-07	0.548028	UP		103510	106131	105738	130653	147054	124960	146725	109241	82893.2	79616.1	94613.6	98426.1	98037.8	88772.7	76567.1	77363.6
Phex	31425	42196.5	0.00564732	0.519862	UP		30473	25360.9	36786.1	40527.8	44053.8	50254.2	68873.6	41242.6	23337.8	38093.8	30574	27201.5	26871.2	31610.5	36131.1	37579.8
Pmepa1	45298	51579.2	0.030799	0.279042	UP		47596.4	44225.1	49445.8	55921.2	51532.8	51644.3	63640.3	48627.6	44254.9	45881.2	42084.6	47714.9	49679	52470.6	37602.7	42696.1
Por	1332.17	1606.97	0.0182764	0.31422	UP		1546.82	1671.29	1821.83	1515.48	1722.95	1360.74	1606.62	1610.06	1554.63	1266.68	1323.2	1594	1503.26	1245.88	1005.71	1163.98
Prkcb	12704.1	14194.5	0.0243653	0.254365	UP		13690	12648.9	13596.6	14605.8	15454	13517	17448.1	12595.4	12894.1	14274.7	12621.6	11882.4	12786.1	13195.7	11907.6	12070.7
Prkch	4934.68	5676	0.0884883	0.28352	UP		4349.26	4938.14	5047.97	5954.88	5361.85	7075.07	7321.9	5358.94	4460.95	4687.84	4470.51	4654.31	4780.9	5803.77	4705.25	5913.89
Ptpn5	37982.5	46598.3	0.00662075	0.357345	UP		42539.7	47371.3	44285.8	50026.7	48866.8	42305.1	56031.4	41359.3	36688.1	36826.6	37263.3	45525.8	40419.8	39599	31598	35939.2
Rap1gap	20694.2	24201.8	0.0258608	0.307042	UP		20510.3	25337.9	23518.9	28469.5	25395.8	21889	27090.2	21402.8	22517.9	20869.8	20643.6	23029.8	24180	21276.8	15654.5	17381.1
Rasd2	8032.3	9411.98	0.0310187	0.338566	UP		7251.8	8062.86	10598.3	10565	11357.6	7608.97	10823	9028.2	9141.03	8022.6	6744.08	8843.46	10805.9	8411.85	5472.96	6816.49
Rfx4	20329.3	27759.1	0.000650357	0.447832	UP		27505.4	30896.5	24631.5	23271.8	30282.8	28061.2	28835.4	28588.3	20190.9	15110.4	22756	24909.4	21155.1	20206	18108	20198.5
Rgs20	68518.4	86340.2	0.0105095	0.413145	UP		82138.6	82388.2	67484.8	90980.3	88390	89684.8	118887	70767.8	60212.4	66585.9	74231.2	72670.1	64263.7	73877.7	63882.7	72423.9
Rheb	407890	488577	0.00239515	0.299134	UP		448808	442608	489894	448806	544162	506213	561542	466585	410561	379505	400965	415244	420693	404958	429877	401313
Rims4	257682	329847	6.96023e-06	0.390922	UP		343260	341834	330404	332757	367455	298010	296753	328305	287003	242054	290463	284136	290719	234193	210656	222234
Ripor2	1.45069e+06	1.726e+06	0.0105095	0.319419	UP		1.62666e+06	1.564e+06	1.5987e+06	1.68677e+06	1.70925e+06	1.70767e+06	2.16946e+06	1.74545e+06	1.31622e+06	1.47883e+06	1.35234e+06	1.53251e+06	1.34579e+06	1.64798e+06	1.36228e+06	1.56957e+06
Scrt2	15831	18614.8	0.015185	0.32948	UP		18092.6	18538.6	20782.9	20597.8	21012.4	15431.1	18955.1	15508.3	19318.4	16186.8	13377.8	17719.4	21339.8	13354.2	11889.4	13462.4
Sema3e	55862.3	63172.4	0.0287224	0.241952	UP		57256.3	48456.6	61568.6	66252.1	55547.7	72387.4	81521.6	62388.7	47920.7	57960.5	51015.7	51948.2	52996.9	63981.8	63090	57984.8
Serpina9	19008.5	23658.4	0.0607436	0.369822	UP		15656.5	17989.3	25994.4	27685	23598.9	23100.2	26371.4	28871.4	19794.8	18913.1	15216.2	19150.9	24767.6	18349.9	17322	18553.5
Sh3rf2	6022.22	7171.26	0.0453658	0.377977	UP		5203.1	5699.24	6062.32	8041.37	7814.6	7677.87	12052.1	4819.48	5851.91	6712.89	5362.79	5810.36	6680.23	6572	5131.02	6056.6
Shb	33633.6	39749.4	0.0401919	0.31853	UP		34734.8	38028.6	36048.3	49543.6	39563.6	37914.2	45905.4	36256.8	32756	34642.3	30536.1	37251.9	41882.8	33862.5	28391.6	29745.4
Sik1	44049.6	73114.5	6.96522e-08	0.743552	UP		62911.6	62171.8	88617.1	65506.6	87544.6	62607.8	68193.1	87363.6	49187	45293.4	47262.4	47251.4	49591.1	41915.2	36556.2	35340
Sik2	515282	623578	0.0140074	0.330747	UP		609876	544576	537135	587552	647131	758683	715026	588647	495045	511062	513756	509947	515556	504698	534129	538066
Slc22a23	7057.29	8108.5	0.0915361	0.269829	UP		7663.9	7957.28	7318.3	8624.88	8320.32	8660.04	9379.15	6944.14	6650.48	7333.98	6713.77	7401.37	7276.39	7458.4	6496.27	7127.69
Slc25a25	84501.2	102402	0.000813279	0.336546	UP		88789	88029.9	107426	105584	117714	104943	115113	91621.7	82124.7	81075.6	85552	88917.6	91334.8	91243.9	76245.7	79515
Slc2a3	1231.54	1396.72	0.0157713	0.224969	UP		1310.56	1309.44	1537.13	1393.44	1419.78	1339.87	1363.04	1500.5	1397.01	1172.87	1091.09	1270.64	1277.16	1321.26	1140.36	1181.91
Slc41a1	840.364	1006.96	0.0445801	0.323631	UP		850.419	888.835	1154.92	1142.82	1111.56	939.672	1005.75	961.729	880.121	693.667	779.124	837.258	1121.18	941.902	692.797	776.859
Slc4a11	3016.75	3824.6	0.0915361	0.540937	UP		3183.43	3030.35	3725.37	4583.26	4052.5	3835.95	5181.47	3004.44	3392.43	3478.21	2452.98	3801.33	3690.12	3405.42	1452.52	2460.98
Slc9a1	16639.9	18441.4	0.0734347	0.201679	UP		18700.1	18220.2	21098.2	19408.9	19630.3	16790.4	16409.2	17274.4	19212.7	17963.6	17440.4	17632	18644	15606.1	13213.4	13407.3
Slco1c1	4556.35	6927.08	6.03029e-05	0.592589	UP		6151.09	4661.56	7160.89	4710.62	6366.26	9670.4	8057.39	8638.41	4221.09	4359.4	5567.45	3912.19	3476.26	5120.71	5609.86	4183.83
Socs7	2991.78	3341.89	0.0985255	0.190018	UP		3160.1	3017.07	3335.25	3442.72	3726.73	3174.36	3318.5	3560.38	3045.96	2721.46	2881.75	3286.46	3403.16	3034.91	2833.35	2727.17
Spata13	49667.3	62829.4	5.9991e-06	0.459415	UP		49441.3	51776.9	55526.2	65296.9	61184.1	75930	81860.4	61619.7	44607.3	47615.9	38147.5	45353	50168.4	68630	42708.8	60107.3
Spred1	25535.4	31110.6	4.80918e-05	0.342983	UP		27508.5	23856.2	28903.5	29898.8	33474.5	35224.7	35936.6	34081.8	24006.3	23274	25458.4	24135.9	24798	26663.7	26901	29045.6
Spred2	228853	285055	0.000892628	0.376895	UP		302935	282577	276361	291476	314191	271056	298623	243225	232619	258538	268656	241997	219128	208925	210404	190557
Sptbn2	72630.9	86836.3	0.0039274	0.320586	UP		82293.4	72901.9	92008.7	87026.7	93721.9	80543.7	90388.6	95805.8	81900.2	74378.2	77459.1	74198.9	82498.7	66873.4	62370.2	61368.7
Stk40	8419.66	10918.4	0.00108985	0.395982	UP		11135.3	10249.6	11912.2	10289.9	12373.5	10329.2	10419.8	10637.7	9122.92	7392.15	9625.11	9944.94	10432.4	6711.55	7407.2	6721
Tagln3	4007.41	4898.52	0.0101153	0.285049	UP		4168.23	4837.72	4928.35	4282.06	5456.19	4853.87	5082.72	5579.03	3804.18	3580.92	3860.19	4324.6	4200	4245.59	4006.41	4037.4
Tesc	28873.5	34863.8	0.00688496	0.386875	UP		34026.9	28685.1	31312.4	44771.4	33829.5	34300.7	40369.5	31614.6	30601.4	27915.1	25436.9	29296	39039.9	28695.8	23890.3	26112.3
Tiparp	79.3736	127.712	2.26505e-14	0.715537	UP		95.2023	88.1225	113.156	114.96	147.323	172.815	169.728	120.389	59.2052	63.9735	63.6132	77.3925	87.357	94.5243	101.565	87.358
Trak1	55455.6	63683.1	0.0157713	0.258208	UP		62088.7	61154.4	61432.2	66727.5	71786.1	61450	63700.7	61125.6	61276.9	56958	58351.5	60910.3	60497.9	51714.7	47924.9	46010.1
Ubl3	4809.39	5483.55	0.0251707	0.233181	UP		4538.18	4823.96	5130.98	5426.21	6059.38	6108.77	6180.32	5600.58	4752.01	4218.17	4543.1	4832.53	5021.9	5084.96	4987.84	5034.58
Usp53	2004.26	2446.23	0.0268554	0.285507	UP		2143.53	2281.76	2510.46	2032.41	2477.39	2852.86	2318.28	2953.18	1941.14	1493.47	1564.65	2079.3	2108.38	2195.36	2142.31	2509.46
Wipf3	5158.11	5831.08	0.00697069	0.32248	UP		5573.77	4262.29	5585.67	5841.51	6980.54	6114.92	7019.65	5270.27	5115.88	6828.63	4639.14	3981.69	5521.58	5485.03	4687.27	5005.69
Ywhaz	16041.9	18309.3	0.0142725	0.227047	UP		16051.5	14936.6	19085.4	17699.1	20636	18734.6	18863.4	20467.7	16581.1	15283.3	15056.9	15876.3	17728.2	16412.1	16101.8	15295.3
Zfp36l2	160.865	239.662	0.0456924	0.535479	UP		274.439	275.375	383.91	185.754	207.718	150.863	165.356	273.881	227.55	147.12	246.056	160.754	142.722	127.146	107.478	128.09
Adamts19	4690.34	3243.78	0.0890778	-0.629345	DOWN		4034.06	5133.31	3814.89	2876.89	2611.35	3377.54	1808.71	2293.52	3781.77	6956.29	6440.31	4075.97	3972.45	3730.64	4601.61	3963.68
Cped1	330.012	212.814	0.0970972	-0.598975	DOWN		209.092	221.538	197.553	201.108	191.698	183.358	208.049	290.116	315.115	333.707	322.527	242.19	212.435	255.487	775.239	183.397
Rasgrf2	955577	817439	0.0395079	-0.245035	DOWN		906132	1.02503e+06	905676	791398	839595	672167	604328	795180	1.13659e+06	963988	985554	1.03792e+06	897825	885541	861059	876137
Sned1	366.32	304.081	0.0103605	-0.338878	DOWN		289.108	368.017	358.514	296.795	270.05	282.378	269.687	298.102	393.231	296.014	375.902	430.672	359.95	305.582	502.57	266.641
Stac	533.095	410.316	0.0503992	-0.41185	DOWN		401.573	541.334	436.652	438.72	449.03	346.424	344.503	324.289	483.673	572.341	478.396	519.98	584.327	460.467	658.747	506.832
