## Supplemental Table 8 for "Cell-type specific transcriptional adaptations of nucleus accumbens interneurons to amphetamine"

### Sheet: PV+ Adarb2+|- Markers
	p_val	avg_logFC	pct.1	pct.2	p_val_adj
Adarb2	3.67e-170	3.1203	1	0	7.14e-166
Pde4b	2.2e-40	0.931557	0.599	0.127	4.29e-36
Dscam	6.62e-40	1.04001	0.809	0.303	1.29e-35
Lhx8	6.28e-37	0.521082	0.389	0.037	1.22e-32
Dock10	8.41e-37	0.948035	0.669	0.179	1.63e-32
Nxph1	5.93e-36	-1.17741	0.376	0.89	1.15e-31
Grid2	3.05e-35	0.980838	0.936	0.613	5.92e-31
Lhfpl3	4.76e-33	1.11334	0.822	0.449	9.26e-29
Gria1	5.09e-33	-0.944485	0.618	0.929	9.89e-29
Adcy2	1.69e-32	0.665056	0.662	0.167	3.28e-28
Erbb4	1.9e-32	-1.05602	0.503	0.933	3.7e-28
Dlgap2	3.68e-32	-0.919324	0.682	0.949	7.15e-28
Zeb2	4.85e-32	-0.965035	0.242	0.816	9.42e-28
Sox5	1.18e-31	-0.966905	0.287	0.863	2.28e-27
A330008L17Rik	3.14e-31	0.864205	0.637	0.181	6.1e-27
Vwc2l	6.4e-31	0.784987	0.414	0.067	1.24e-26
Gprin3	5.51e-30	0.658194	0.503	0.117	1.07e-25
Khdrbs2	7.31e-30	0.937305	0.561	0.157	1.42e-25
Htr7	8.16e-30	0.61793	0.439	0.083	1.59e-25
Sorcs1	1.44e-29	1.49616	0.561	0.171	2.8e-25
Sorcs3	7.01e-29	1.32993	0.631	0.246	1.36e-24
Dlgap1	8.8e-29	-0.627525	0.994	0.99	1.71e-24
Ccbe1	1.69e-28	0.602854	0.433	0.078	3.28e-24
Rtl4	2.87e-28	0.728228	0.605	0.19	5.57e-24
Fam19a2	3.31e-28	-0.804237	0.465	0.906	6.43e-24
Cdh8	4.53e-28	0.992826	0.726	0.308	8.81e-24
Kcnh7	5.32e-28	-0.759768	0.561	0.948	1.03e-23
Tcf4	1.72e-27	-0.784817	0.764	0.9	3.35e-23
Lingo2	2.83e-27	1.08455	0.777	0.402	5.5e-23
Sorbs2	1.44e-26	-0.698096	0.522	0.895	2.79e-22
Cemip	1.52e-26	-0.791277	0.197	0.733	2.95e-22
Trpc5	1.87e-26	0.611882	0.573	0.16	3.64e-22
Dock2	1.96e-26	0.417908	0.325	0.041	3.81e-22
Ptprm	1.1e-25	-0.835419	0.408	0.827	2.14e-21
Gpc5	4.53e-25	2.36302	0.503	0.157	8.81e-21
Adgrb3	3.38e-24	-0.53122	0.975	1	6.57e-20
Kcnmb2	1.52e-23	-0.684606	0.503	0.883	2.96e-19
Kcnip4	2.01e-23	1.01529	0.93	0.725	3.92e-19
Grip1	6.49e-23	-0.635208	0.968	0.989	1.26e-18
Gabrg3	8.06e-23	-0.891049	0.484	0.825	1.57e-18
Csmd3	1.17e-22	0.615818	0.962	0.86	2.27e-18
Osbpl3	1.32e-22	-0.743538	0.274	0.703	2.56e-18
Fam196b	2.04e-22	0.336373	0.261	0.03	3.97e-18
Enox1	2.62e-22	-0.60727	0.803	0.959	5.1e-18
Sh3rf3	2.84e-22	-0.683117	0.541	0.838	5.53e-18
Megf10	3.01e-22	0.416467	0.325	0.056	5.85e-18
Nrp2	3.91e-22	0.60588	0.51	0.157	7.6e-18
Sorbs2os	4.39e-22	-0.659097	0.401	0.821	8.53e-18
Atrnl1	5.96e-22	-0.507848	0.866	0.948	1.16e-17
Rbfox1	1.83e-21	-0.499858	0.987	0.992	3.56e-17
Kcnn3	2.04e-21	0.307849	0.236	0.024	3.97e-17
Pam	3.39e-21	-0.679971	0.656	0.876	6.6e-17
Galnt13	3.47e-21	0.727883	0.892	0.635	6.74e-17
4930555F03Rik	4.09e-21	0.68523	0.682	0.275	7.94e-17
Vwc2	7.2e-21	-0.626565	0.395	0.754	1.4e-16
Gpr176	1.2e-20	-0.639294	0.331	0.713	2.34e-16
Miat	1.57e-20	0.538585	0.51	0.167	3.06e-16
C130073E24Rik	1.68e-20	0.816667	0.694	0.327	3.27e-16
Rnf144b	2.3e-20	-0.67263	0.242	0.671	4.47e-16
Ryr3	5.06e-20	0.758238	0.599	0.246	9.83e-16
Hcn1	8.85e-20	-0.5156	0.847	0.96	1.72e-15
Gm2164	1.06e-19	0.412213	0.363	0.079	2.06e-15
Tmem132d	1.15e-19	-0.656717	0.28	0.716	2.24e-15
Cdh18	1.31e-19	0.808526	0.911	0.794	2.55e-15
Thrb	1.73e-19	-0.528555	0.822	0.929	3.36e-15
Meis1	2.64e-19	0.54614	0.204	0.021	5.13e-15
Csmd2	6.5e-19	0.535445	0.771	0.456	1.26e-14
Kcnab1	6.63e-19	-0.709469	0.465	0.806	1.29e-14
Camk2d	7.99e-19	0.670345	0.803	0.576	1.55e-14
Serpine2	8.09e-19	0.447223	0.242	0.035	1.57e-14
Fstl5	1.05e-18	0.673933	0.637	0.294	2.04e-14
Nefm	1.85e-18	0.644114	0.745	0.437	3.6e-14
Sox5os4	1.88e-18	-0.673625	0.204	0.611	3.65e-14
Rasgef1b	2.18e-18	0.462433	0.478	0.156	4.24e-14
Magi3	2.78e-18	0.690455	0.707	0.413	5.4e-14
Gbx1	3.05e-18	0.336168	0.197	0.021	5.94e-14
Pde1a	3.07e-18	0.700275	0.389	0.108	5.96e-14
Inpp4b	5.08e-18	0.588903	0.854	0.551	9.88e-14
Gabrb2	5.34e-18	0.476892	0.968	0.822	1.04e-13
Btbd11	5.58e-18	-0.700235	0.522	0.784	1.08e-13
Ptprd	1.19e-17	0.831474	0.917	0.86	2.32e-13
Ghr	1.19e-17	0.550522	0.389	0.108	2.32e-13
Kcnmb4	2.05e-17	0.381894	0.293	0.06	3.99e-13
Hcrtr2	3.14e-17	0.361904	0.28	0.054	6.1e-13
Plcb1	3.53e-17	-0.495853	0.764	0.946	6.86e-13
Cntnap4	3.79e-17	-0.587491	0.573	0.833	7.37e-13
Gm42948	4.52e-17	0.256745	0.248	0.041	8.79e-13
A330015K06Rik	5.74e-17	-0.719034	0.389	0.729	1.12e-12
Iqgap2	7.53e-17	-0.642746	0.204	0.592	1.46e-12
Fgf12	7.55e-17	-0.351205	0.994	0.998	1.47e-12
Stxbp5l	8.03e-17	-0.518971	0.592	0.832	1.56e-12
Maf	9.06e-17	-0.608615	0.217	0.579	1.76e-12
Csmd1	1.08e-16	-0.414868	0.949	0.998	2.09e-12
B230217J21Rik	1.15e-16	0.416035	0.395	0.121	2.23e-12
Nek7	2.06e-16	-0.614455	0.185	0.556	4e-12
Mef2c	2.97e-16	-0.602575	0.656	0.871	5.76e-12
Hs3st5	4.93e-16	0.482147	0.484	0.176	9.58e-12
Tmem108	7.95e-16	-0.64164	0.713	0.887	1.55e-11
Gm45341	8.17e-16	0.351687	0.318	0.079	1.59e-11
Pex5l	1.58e-15	0.663238	0.745	0.437	3.08e-11
Ryr2	1.61e-15	0.454032	0.93	0.719	3.13e-11
Gm45352	1.87e-15	0.264726	0.21	0.032	3.64e-11
Stard5	1.9e-15	0.495827	0.745	0.43	3.68e-11
Grm1	2.26e-15	0.482343	0.726	0.389	4.4e-11
A830082K12Rik	4.78e-15	-0.570771	0.121	0.456	9.29e-11
Gm44593	4.88e-15	0.315588	0.293	0.068	9.48e-11
Lin7a	5.38e-15	0.434357	0.694	0.362	1.05e-10
Gm38505	5.75e-15	-0.690662	0.223	0.557	1.12e-10
Il1rapl1	6.25e-15	-0.397431	1	0.995	1.22e-10
Pcdh7	6.87e-15	0.50549	0.924	0.778	1.34e-10
Slc4a4	7.33e-15	-0.580064	0.306	0.668	1.43e-10
Nell1	7.34e-15	0.633882	0.567	0.254	1.43e-10
Dock4	8.12e-15	-0.614382	0.745	0.87	1.58e-10
Gm2516	1.02e-14	0.458318	0.471	0.173	1.98e-10
Prkca	1.33e-14	-0.495366	0.758	0.905	2.59e-10
Rnf152	1.51e-14	0.363347	0.484	0.183	2.93e-10
Pced1b	2.19e-14	0.347659	0.389	0.121	4.26e-10
Xkr4	2.4e-14	-0.341569	0.987	0.987	4.67e-10
Klhl1	3.92e-14	0.4016	0.459	0.178	7.62e-10
Asap2	4.73e-14	0.362626	0.656	0.332	9.2e-10
Gm11418	5.77e-14	0.394651	0.548	0.24	1.12e-09
Gm32647	7.67e-14	0.769199	0.58	0.275	1.49e-09
Kcnj3	8.3e-14	-0.458175	0.631	0.868	1.61e-09
Kcnip1	8.57e-14	-0.516257	0.669	0.87	1.67e-09
Dach1	1.12e-13	0.525841	0.529	0.238	2.17e-09
Zbtb20	1.14e-13	0.553895	0.701	0.416	2.21e-09
Frmd5	1.24e-13	-0.364471	0.943	0.971	2.42e-09
Camk2a	1.5e-13	-0.552645	0.306	0.651	2.92e-09
Tox	1.54e-13	0.552397	0.299	0.083	2.99e-09
A230006K03Rik	1.82e-13	0.463007	0.777	0.51	3.53e-09
Pdzrn3	2.41e-13	-0.554666	0.134	0.46	4.68e-09
Rnf207	2.75e-13	0.449005	0.446	0.183	5.35e-09
Kcns3	3.94e-13	-0.521823	0.134	0.449	7.65e-09
Lrrc7	4.08e-13	0.365053	0.949	0.881	7.93e-09
Nespas	6.96e-13	0.280455	0.134	0.013	1.35e-08
Kcnj6	7.11e-13	-0.489439	0.35	0.652	1.38e-08
Nckap5	8.5e-13	0.268583	0.185	0.032	1.65e-08
Cntn3	8.57e-13	0.561458	0.783	0.568	1.67e-08
Gabrd	8.75e-13	-0.481247	0.159	0.483	1.7e-08
Slc24a2	8.93e-13	-0.390036	0.847	0.957	1.74e-08
Cacnb2	9.09e-13	0.457053	0.866	0.6	1.77e-08
Grid1	1.24e-12	0.416982	0.917	0.735	2.41e-08
Ntrk2	1.27e-12	-0.363475	0.917	0.975	2.47e-08
Grip1os2	1.3e-12	-0.553472	0.497	0.703	2.54e-08
Gpr149	1.34e-12	0.31118	0.185	0.032	2.61e-08
Crtac1	1.37e-12	-0.593121	0.229	0.513	2.65e-08
Sdk2	1.4e-12	0.356894	0.255	0.063	2.72e-08
Nyap2	1.63e-12	0.382732	0.643	0.333	3.16e-08
Grin2b	1.69e-12	-0.326326	0.968	0.99	3.28e-08
Parm1	1.88e-12	0.475139	0.548	0.283	3.66e-08
Asic2	1.96e-12	0.583993	0.873	0.716	3.8e-08
Rmst	1.99e-12	0.363976	0.325	0.098	3.87e-08
Mir670hg	2.24e-12	0.632575	0.529	0.254	4.36e-08
Myo5b	2.47e-12	-0.485207	0.172	0.484	4.8e-08
Kcnb2	2.66e-12	0.495041	0.688	0.444	5.18e-08
Gm48321	2.78e-12	-0.48971	0.439	0.694	5.4e-08
Grik1	2.83e-12	-0.535842	0.484	0.757	5.51e-08
Runx2	3.02e-12	-0.4476	0.631	0.757	5.86e-08
Ephb1	3.41e-12	0.344042	0.325	0.105	6.63e-08
Utrn	3.64e-12	-0.401787	0.516	0.773	7.07e-08
Klhl29	3.68e-12	0.4002	0.93	0.803	7.15e-08
Gm45321	3.86e-12	0.454772	0.452	0.183	7.5e-08
Fat3	3.88e-12	0.430598	0.777	0.525	7.53e-08
Nefl	4.02e-12	0.402594	0.567	0.306	7.82e-08
Plekha5	4.4e-12	0.419263	0.86	0.802	8.56e-08
Brinp3	4.44e-12	0.672948	0.771	0.532	8.63e-08
Lrfn5	4.56e-12	0.360928	0.975	0.913	8.86e-08
Adra1a	5.87e-12	-0.527536	0.274	0.557	1.14e-07
Mgat4c	5.9e-12	0.521343	0.892	0.765	1.15e-07
Lrrc4	7.98e-12	-0.405172	0.713	0.846	1.55e-07
Ralyl	9.39e-12	0.50619	0.898	0.702	1.82e-07
Oprm1	9.98e-12	0.324808	0.229	0.056	1.94e-07
Tmem132c	1.1e-11	-0.512035	0.268	0.567	2.13e-07
Ccdc85a	1.13e-11	0.355167	0.873	0.662	2.2e-07
Bcl11a	1.22e-11	0.421256	0.637	0.367	2.37e-07
Palm2	1.27e-11	0.353449	0.752	0.471	2.46e-07
Negr1	1.35e-11	-0.473029	0.898	0.948	2.63e-07
Stac	1.47e-11	0.276946	0.255	0.07	2.85e-07
Myo1e	1.63e-11	-0.51238	0.166	0.465	3.17e-07
Nova1	3.03e-11	0.421945	0.516	0.268	5.88e-07
Gm1604a	3.72e-11	-0.486882	0.28	0.525	7.22e-07
4933413L06Rik	3.92e-11	-0.485865	0.541	0.74	7.63e-07
Gabbr2	3.93e-11	-0.409269	0.732	0.835	7.63e-07
Gm28501	4.03e-11	-0.493339	0.121	0.394	7.83e-07
Cep112	4.22e-11	0.399611	0.713	0.438	8.2e-07
Dync1i1	4.34e-11	0.297848	0.962	0.79	8.44e-07
Gm26883	4.47e-11	0.481645	0.331	0.114	8.68e-07
5530401A14Rik	6.4e-11	0.338528	0.395	0.159	1.24e-06
Grin3a	7.1e-11	0.344384	0.389	0.154	1.38e-06
Nrxn1	7.57e-11	0.278718	0.994	0.994	1.47e-06
9530059O14Rik	8.71e-11	0.383924	0.892	0.706	1.69e-06
Unc5d	9.09e-11	-0.498189	0.554	0.806	1.77e-06
Plcxd3	9.43e-11	-0.501369	0.369	0.632	1.83e-06
Plxnc1	9.49e-11	-0.446873	0.21	0.489	1.84e-06
Caln1	9.63e-11	0.521638	0.599	0.359	1.87e-06
Oprd1	1.1e-10	-0.463881	0.166	0.421	2.14e-06
Cpne4	1.25e-10	0.618605	0.408	0.176	2.42e-06
Rit2	1.26e-10	0.447263	0.701	0.46	2.44e-06
Camta1	1.41e-10	0.309798	0.962	0.951	2.75e-06
Agbl4	1.42e-10	0.273218	0.968	0.962	2.77e-06
Gm13269	1.44e-10	0.279132	0.376	0.146	2.81e-06
Nr3c2	1.49e-10	0.348192	0.854	0.673	2.9e-06
Pld5	1.59e-10	0.446709	0.312	0.11	3.09e-06
Gsdme	1.59e-10	-0.384248	0.713	0.856	3.1e-06
Moxd1	1.6e-10	-0.590077	0.07	0.324	3.12e-06
Prr16	1.79e-10	0.326162	0.452	0.203	3.47e-06
Ubash3b	1.9e-10	-0.429694	0.484	0.711	3.69e-06
Slit2	1.91e-10	-0.469278	0.344	0.641	3.7e-06
Grik2	2.28e-10	0.396574	0.981	0.933	4.43e-06
Gap43	2.38e-10	0.387815	0.446	0.208	4.63e-06
Col19a1	3.17e-10	-0.516627	0.465	0.659	6.16e-06
Grk3	3.56e-10	-0.424078	0.414	0.644	6.92e-06
Eya4	3.63e-10	-0.520266	0.166	0.43	7.06e-06
Il1rapl2	3.64e-10	-0.762454	0.567	0.74	7.08e-06
Dchs2	4.46e-10	0.320104	0.299	0.108	8.67e-06
Cntnap5a	4.81e-10	0.531108	0.911	0.779	9.36e-06
Lingo1	4.83e-10	0.300232	0.344	0.137	9.4e-06
Aifm3	5.79e-10	0.326305	0.433	0.197	1.13e-05
Pdcd7	5.85e-10	0.356193	0.777	0.575	1.14e-05
Pard3b	6.26e-10	0.397131	0.389	0.17	1.22e-05
Gabra4	6.98e-10	-0.359187	0.21	0.478	1.36e-05
Galntl6	7.23e-10	-0.375024	0.904	0.948	1.41e-05
Rbms3	7.35e-10	-0.356037	0.732	0.878	1.43e-05
Gm26905	8.64e-10	-0.442274	0.758	0.905	1.68e-05
Tmem44	8.91e-10	-0.403235	0.318	0.571	1.73e-05
Ptprt	9.75e-10	-0.767261	0.236	0.467	1.9e-05
Lancl1	1.1e-09	-0.438742	0.325	0.565	2.13e-05
Gm45323	1.48e-09	0.309515	0.299	0.106	2.87e-05
Tnr	1.6e-09	-0.316433	0.815	0.913	3.11e-05
Slc6a1	1.68e-09	-0.40117	0.586	0.794	3.27e-05
Vat1l	1.69e-09	0.251186	0.274	0.09	3.28e-05
Gm35188	1.72e-09	-0.349516	0.873	0.908	3.34e-05
Fam184a	1.92e-09	0.304186	0.682	0.41	3.74e-05
Tmem132b	1.93e-09	-0.419179	0.459	0.649	3.76e-05
Dgkh	1.98e-09	-0.408564	0.446	0.644	3.85e-05
Cdkl1	2.1e-09	0.277142	0.439	0.206	4.09e-05
Frmpd4	2.15e-09	0.446696	0.841	0.683	4.18e-05
Gem	2.29e-09	0.266895	0.146	0.029	4.46e-05
Atp8a2	2.48e-09	0.274319	0.949	0.837	4.82e-05
Dnm3	2.49e-09	0.340017	0.924	0.916	4.84e-05
Hs6st3	2.5e-09	0.440515	0.898	0.737	4.86e-05
A930002C04Rik	2.6e-09	-0.385142	0.108	0.354	5.06e-05
Calb1	3.32e-09	-0.417603	0.07	0.305	6.45e-05
Lrrc4c	3.4e-09	-0.297923	0.981	0.992	6.6e-05
Syt2	3.45e-09	0.377365	0.847	0.697	6.71e-05
Trps1	3.62e-09	-0.625482	0.369	0.61	7.03e-05
Tshz2	4.05e-09	0.385788	0.318	0.121	7.88e-05
Serpini1	4.1e-09	-0.515088	0.312	0.56	7.97e-05
Oxr1	4.41e-09	-0.266475	0.936	0.965	8.58e-05
Phlda1	4.59e-09	-0.39945	0.178	0.419	8.93e-05
Gpr158	4.73e-09	0.371909	0.86	0.762	9.19e-05
Mest	4.78e-09	0.295363	0.389	0.165	9.29e-05
Astn2	4.92e-09	-0.401997	0.924	0.954	9.55e-05
Pde10a	4.95e-09	-0.380661	0.841	0.938	9.62e-05
Mpped1	5.33e-09	-0.392467	0.197	0.421	0.000103661
Gpc6	5.82e-09	0.460434	0.522	0.29	0.000113207
Fam135b	6.72e-09	-0.377832	0.662	0.83	0.000130689
Gm48091	6.89e-09	-0.366228	0.618	0.805	0.000133969
Cacng3	7.2e-09	0.275645	0.344	0.143	0.000140056
Ugt8a	7.43e-09	0.288617	0.401	0.181	0.000144471
Iqsec1	8.12e-09	-0.373205	0.764	0.838	0.000157753
9630028H03Rik	8.12e-09	-0.439027	0.427	0.644	0.000157837
Qk	8.46e-09	-0.379875	0.732	0.81	0.000164455
Tmeff2	9.9e-09	0.348415	0.854	0.729	0.000192467
Trpc4	1.02e-08	-0.417136	0.331	0.554	0.000198448
Col11a1	1.07e-08	0.414196	0.682	0.468	0.000207994
Pcdh15	1.17e-08	0.404758	0.847	0.695	0.000227414
Cadm2	1.31e-08	0.325305	0.987	0.957	0.000255237
Crhbp	1.4e-08	-0.424105	0.121	0.34	0.000272679
Elovl5	1.54e-08	0.265083	0.401	0.179	0.000299078
Man1c1	1.76e-08	-0.414388	0.338	0.552	0.000341341
Rock2	1.91e-08	-0.337304	0.694	0.805	0.000371781
Gm28905	2.05e-08	0.250175	0.236	0.081	0.000397998
Gm15398	2.24e-08	0.373921	0.752	0.586	0.000435992
Macrod2	2.26e-08	0.275484	1	0.973	0.000439215
Limch1	2.32e-08	-0.308952	0.854	0.906	0.000451303
Grik4	2.4e-08	0.254398	0.35	0.149	0.00046617
Sgpp2	4.06e-08	0.342136	0.567	0.329	0.00078877
Elmo1	4.5e-08	0.305882	0.764	0.521	0.000874551
Afap1	4.75e-08	-0.375571	0.312	0.532	0.000923788
Ndst3	4.8e-08	-0.413697	0.338	0.571	0.000933563
Hspa4l	4.96e-08	0.310613	0.783	0.565	0.000964471
Dcc	5.02e-08	0.348134	0.904	0.71	0.000975973
Sema6a	5.3e-08	0.309284	0.312	0.13	0.00103082
Gm15584	5.34e-08	0.321241	0.28	0.111	0.00103783
Pde5a	6.37e-08	-0.394847	0.102	0.306	0.00123755
Pcdh11x	6.78e-08	0.486383	0.51	0.308	0.00131777
Zeb1	6.96e-08	0.27124	0.688	0.471	0.00135346
Nrg1	7.13e-08	0.466367	0.866	0.727	0.00138628
Egfem1	7.56e-08	0.545354	0.433	0.225	0.00146939
Sema3c	7.74e-08	0.277598	0.197	0.062	0.00150414
Sel1l3	8.95e-08	-0.416769	0.28	0.489	0.00173971
Tac1	9.24e-08	-0.482302	0.146	0.367	0.00179713
Sntg1	9.49e-08	-0.322115	0.892	0.948	0.00184429
Ppp2r2b	9.7e-08	-0.272665	0.917	0.938	0.00188576
Tox3	9.85e-08	-0.359221	0.223	0.444	0.00191465
Mpp6	9.85e-08	-0.378494	0.497	0.646	0.00191508
Cdk14	1.02e-07	0.310502	0.739	0.51	0.00197771
Pknox2	1.05e-07	-0.370261	0.395	0.575	0.0020442
Mpped2	1.14e-07	0.333998	0.758	0.537	0.00221791
4930587E11Rik	1.24e-07	0.287942	0.529	0.3	0.00241992
Gm37459	1.53e-07	0.274286	0.338	0.152	0.00297267
Mafb	1.61e-07	-0.315461	0.064	0.249	0.00312979
Car10	1.66e-07	0.305517	0.548	0.346	0.00321809
Rgs7	1.69e-07	0.261003	0.949	0.897	0.00329216
Pde9a	2.15e-07	-0.343027	0.223	0.422	0.00417361
Lama3	2.3e-07	0.26295	0.439	0.229	0.00447528
Plxna4	2.31e-07	-0.297611	0.917	0.946	0.00448491
Tenm4	2.34e-07	0.252724	0.943	0.91	0.00455629
Adamts17	2.45e-07	-0.36047	0.389	0.549	0.00476034
Dlx1as	2.5e-07	-0.416174	0.28	0.47	0.00486552
Tmem132cos	2.58e-07	-0.439385	0.236	0.44	0.00501871
Cux2	2.61e-07	-0.375911	0.408	0.6	0.00507481
Cep70	2.71e-07	0.263689	0.809	0.619	0.00526519
Slc25a13	2.83e-07	0.283657	0.503	0.311	0.00550897
Dpp10	2.99e-07	0.340239	0.943	0.852	0.00581499
Fgf1	3.7e-07	-0.335021	0.427	0.621	0.00720016
Ncald	3.96e-07	-0.341298	0.58	0.721	0.00769934
4930415C11Rik	4.57e-07	-0.334966	0.471	0.629	0.00887606
Tmtc2	4.61e-07	0.367266	0.376	0.189	0.00897072
Ncam2	4.75e-07	0.36569	0.739	0.544	0.00923451
Rgs17	5.04e-07	0.267023	0.694	0.425	0.00979904
Heg1	5.92e-07	-0.30895	0.038	0.205	0.0115098
Rapgef5	5.95e-07	-0.332802	0.656	0.768	0.0115572
Rsph3a	6.39e-07	-0.345304	0.172	0.367	0.0124235
Nin	6.62e-07	0.284555	0.764	0.579	0.0128724
Msra	6.85e-07	-0.481703	0.338	0.511	0.0133168
Dync1i2	6.88e-07	-0.282421	0.892	0.914	0.0133788
Frmpd1	7.17e-07	-0.291128	0.248	0.454	0.0139371
Mical2	7.23e-07	-0.319265	0.414	0.611	0.0140502
Pcsk1	9.01e-07	0.281084	0.268	0.114	0.0175199
Neto2	9.05e-07	-0.418976	0.446	0.622	0.0175834
Adam23	1.03e-06	0.273552	0.879	0.762	0.0199595
Gm12064	1.04e-06	0.258096	0.331	0.157	0.0202958
Fgf13	1.05e-06	-0.44737	0.331	0.522	0.0203431
Brinp1	1.05e-06	0.301472	0.796	0.606	0.0203773
Gm49003	1.21e-06	-0.379211	0.389	0.544	0.0236156
Cntnap5c	1.24e-06	-0.400993	0.637	0.762	0.0241911
Wls	1.28e-06	-0.294872	0.108	0.295	0.0248398
Gria3	1.28e-06	-0.262628	0.866	0.932	0.0249001
Ldb2	1.29e-06	0.305335	0.242	0.1	0.0250856
Bach2	1.47e-06	-0.350078	0.484	0.646	0.0285489
Gabra1	1.69e-06	0.316895	0.885	0.735	0.03287
Dmd	1.95e-06	0.25966	0.949	0.876	0.0378649
Hunk	2.02e-06	-0.385477	0.376	0.565	0.0391813
Fam13a	2.02e-06	0.282231	0.65	0.451	0.0392155
Zfp536	2.08e-06	-0.269064	0.522	0.763	0.0405017
Srgap1	2.19e-06	0.350981	0.573	0.39	0.0426038
Tgfbr2	2.62e-06	-0.285096	0.102	0.278	0.0508904
Snrpn	2.73e-06	0.251529	0.726	0.538	0.0530851
Fndc1	2.79e-06	-0.290299	0.064	0.225	0.0542779
Opcml	3.03e-06	-0.313441	0.854	0.965	0.0589542
5031439G07Rik	3.32e-06	0.25139	0.535	0.341	0.0644549
Man2a2	3.38e-06	-0.324228	0.248	0.422	0.0656267
Sergef	3.55e-06	-0.300237	0.478	0.611	0.0690389
Syn3	3.82e-06	0.263127	0.497	0.31	0.0742796
Htr1f	4.06e-06	0.25691	0.618	0.403	0.0788365
Dgkg	4.13e-06	-0.365028	0.389	0.532	0.0802472
Fam13c	4.26e-06	-0.321348	0.446	0.584	0.0828566
Zmiz1	4.48e-06	0.263717	0.261	0.119	0.0870968
Cdyl2	4.78e-06	0.270812	0.554	0.362	0.0928983
Gm13963	5.16e-06	-0.342298	0.312	0.483	0.100298
Dock1	5.28e-06	0.256172	0.459	0.273	0.102654
Rorb	5.63e-06	0.436302	0.127	0.037	0.109378
Kansl1l	5.73e-06	-0.285226	0.694	0.773	0.111297
Plcl1	6.17e-06	0.311028	0.783	0.632	0.119949
Tenm3	6.3e-06	0.288238	0.866	0.73	0.122429
Nos1ap	6.56e-06	-0.251228	0.656	0.795	0.127543
Gm45904	7.91e-06	-0.370147	0.248	0.411	0.153845
Diaph2	7.96e-06	0.258307	0.701	0.516	0.154827
Camk4	8.95e-06	0.315793	0.478	0.27	0.174038
Chrm2	9.35e-06	0.404029	0.541	0.352	0.181682
Gm31218	9.49e-06	-0.285108	0.051	0.194	0.184537
Cers6	9.84e-06	-0.299046	0.726	0.79	0.191333
Ptprr	1.2e-05	0.305878	0.592	0.413	0.233771
Gfod1	1.27e-05	-0.320011	0.268	0.427	0.247312
Nsg2	1.36e-05	-0.301792	0.338	0.497	0.263822
Plekhh2	1.39e-05	-0.281594	0.242	0.417	0.271103
Sh3d19	1.54e-05	0.259667	0.427	0.246	0.299983
Lysmd4	1.7e-05	-0.274182	0.605	0.686	0.329548
Trhde	1.75e-05	0.263792	0.439	0.271	0.339258
Gm6994	2.23e-05	-0.359401	0.369	0.521	0.43391
Thsd7b	2.26e-05	0.252846	0.274	0.133	0.438395
Plch2	2.3e-05	-0.262427	0.191	0.365	0.447476
Eepd1	2.34e-05	-0.258435	0.089	0.238	0.454595
Slc24a3	2.38e-05	-0.338763	0.599	0.662	0.46269
Pak6	2.57e-05	-0.282919	0.268	0.422	0.500518
Metap1d	2.61e-05	-0.269113	0.408	0.557	0.506554
Hdac4	3.06e-05	-0.266447	0.376	0.529	0.595291
Nkain2	3.4e-05	0.3472	0.975	0.941	0.659975
Farp1	3.64e-05	-0.291973	0.452	0.598	0.707217
St6galnac5	3.67e-05	-0.457391	0.363	0.508	0.713063
Ttc39b	3.84e-05	-0.260682	0.497	0.638	0.747048
St3gal6	4.1e-05	-0.292788	0.363	0.489	0.796276
Fam49a	4.3e-05	-0.293328	0.344	0.486	0.836138
Etv6	4.42e-05	-0.346644	0.427	0.537	0.859844
Pcdh10	4.5e-05	0.265326	0.675	0.505	0.875027
4930445B16Rik	4.6e-05	-0.304013	0.51	0.627	0.893828
Nxph2	4.89e-05	-0.307342	0.102	0.244	0.950508
Dgkb	5.23e-05	0.327618	0.841	0.676	1
Magi1	5.55e-05	-0.250222	0.936	0.937	1
Klf3	6.03e-05	-0.255292	0.21	0.352	1
Pou6f2	6.1e-05	0.265118	0.14	0.051	1
Pde7b	6.16e-05	0.289775	0.236	0.116	1
Mast4	7.09e-05	0.250936	0.777	0.611	1
Grik3	7.53e-05	0.271849	0.471	0.319	1
Sphkap	7.54e-05	-0.26293	0.248	0.422	1
Cdh10	7.84e-05	0.258789	0.643	0.456	1
Acap2	7.88e-05	-0.278878	0.561	0.637	1
Gm44151	8.39e-05	-0.266584	0.561	0.652	1
Pbx3	9.41e-05	0.255779	0.325	0.186	1
Prkacb	0.00010011	-0.268971	0.599	0.662	1
Plcb4	0.000107935	0.284921	0.611	0.454	1
Kcnip2	0.000109851	-0.275961	0.121	0.262	1
Igfbp4	0.000111457	-0.25041	0.038	0.151	1
Ntrk3	0.000112425	-0.275803	0.815	0.868	1
Dlc1	0.000125531	-0.258298	0.707	0.775	1
Kcnc2	0.000125854	-0.288425	0.847	0.881	1
Lamb1	0.000131913	-0.268499	0.051	0.171	1
Kcnj9	0.000133431	-0.263308	0.306	0.449	1
Maml3	0.000139284	0.271724	0.312	0.178	1
Tiam1	0.000168753	-0.264765	0.605	0.69	1
St8sia4	0.000169808	-0.255655	0.223	0.367	1
Arpp21	0.000170501	0.508238	0.344	0.202	1
Runx1t1	0.000180902	0.256257	0.726	0.568	1
Mef2a	0.000185527	-0.252523	0.618	0.687	1
Stxbp6	0.000187851	0.302851	0.662	0.551	1
Rimbp2	0.000198457	-0.279921	0.522	0.619	1
Zdhhc14	0.000273232	-0.268988	0.446	0.537	1
Gm28285	0.000278279	-0.269121	0.471	0.584	1
C1qtnf4	0.000338959	-0.271263	0.516	0.579	1
Gm47027	0.00039146	-0.256343	0.236	0.367	1
Lrrc8b	0.000433435	-0.273805	0.312	0.408	1
Cdh9	0.000535327	-0.310318	0.471	0.581	1
Tmsb4x	0.000583143	-0.289224	0.611	0.667	1
Nrcam	0.000689184	-0.265033	0.911	0.897	1
Slc44a5	0.000818511	-0.312607	0.268	0.378	1
A330102I10Rik	0.00109428	0.25488	0.694	0.587	1
Pbx1	0.00110566	0.372025	0.764	0.681	1
Rbp4	0.00112028	-0.258545	0.057	0.154	1
Alcam	0.00123617	-0.37458	0.51	0.589	1
Nfib	0.00167823	-0.372982	0.146	0.256	1
Epha3	0.0018511	0.301902	0.299	0.192	1
2021-03-01	0.00199438	0.313391	0.484	0.359	1
Grip1os3	0.00204145	-0.253097	0.217	0.314	1
Clstn2	0.00267807	-0.256984	0.758	0.781	1
Alkal2	0.00298806	-0.30158	0.102	0.194	1
Lpp	0.00952446	0.26001	0.682	0.63	1
Ak5	0.0101889	-0.302023	0.255	0.349	1
A830018L16Rik	0.0178104	-0.256981	0.592	0.637	1
Foxp2	0.0747714	0.308143	0.166	0.119	1
Thsd7a	0.116142	-0.371235	0.643	0.646	1
Hmcn1	0.143528	0.413964	0.127	0.094	1
Chrm3	0.157292	0.291913	0.618	0.632	1
Sgcd	0.164971	0.266828	0.478	0.411	1
Hs3st4	0.367913	-0.354249	0.14	0.163	1
Kit	0.869428	-0.271788	0.134	0.129	1

### Sheet: Top Variable Genes
	Gene Name
1	Gpc5
2	Adarb2
3	Ntng1
4	Fam19a1
5	Rmst
6	Gm28928
7	Sorcs1
8	Hmcn1
9	Hs3st4
10	Gm11728
11	Pde1a
12	Mir670hg
13	Ralyl
14	Kcnip4
15	Gm32647
16	Cadps2
17	Col25a1
18	Cacna2d1
19	Rgs6
20	Lingo2
21	Gm26883
22	Rorb
23	Meis2
24	Cpne4
25	Sorcs3
26	Gpc6
27	Arpp21
28	Gm6999
29	Cdh18
30	Grm8
31	Nrg1
32	Cacna2d3
33	Pex5l
34	Ptprd
35	Tshz2
36	Zfhx3
37	Fign
38	Lhfpl3
39	3300002A11Rik
40	Kit
41	Egfem1
42	Gm15457
43	Ptprt
44	Egfr
45	Sgcz
46	Shisa6
47	Adcy2
48	C130073E24Rik
49	Sgcd
50	1700034P13Rik
51	Gm14661
52	Brinp3
53	A330008L17Rik
54	Pbx3
55	Ndst4
56	Foxp2
57	Il1rapl2
58	Unc13c
59	4930555F03Rik
60	Pde4b
61	AC166344.1
62	Mtnr1a
63	Nts
64	Cdh8
65	Gm2164
66	Spon1
67	Thsd7b
68	Msh5
69	Pld5
70	Bnc2
71	Npsr1
72	Ryr3
73	Kcnh8
74	Nell1
75	Spp1
76	Sst
77	Kcnq5
78	Vwc2l
79	Khdrbs2
80	Car10
81	Tmco4
82	Btk
83	Asic2
84	Gm19705
85	Tox
86	Hcrtr2
87	Pou6f2
88	Dock10
89	Kirrel3
90	Nkain3
91	D030068K23Rik
92	Tas1r1
93	Meis1
94	Dscam
95	Cartpt
96	Sema6d
97	Ccbe1
98	Trpm3
99	Slc17a7
100	Hs6st3
